# AGO2 slicing restrains RTL1 to prevent vascular defects and lethal neonatal muscle failure

**DOI:** 10.1101/2025.04.02.646793

**Authors:** Manish Kumar, Andrea G. Maria, Aurelia Moses, Mahendra Prajapat, Jenna Clements, Moe Kitazawa, Hirosuke Shiura, Kei Fukuda, Joana A. Vidigal

**Affiliations:** Laboratory of Biochemistry and Molecular Biology, National Cancer Institute, The National Institutes of Health, Bethesda, MD, USA; Biophysics Graduate Program, University of Maryland, College Park, MD 20742, USA; Faculty of Life and Environmental Sciences, University of Yamanashi, Yamanashi 400-8510, Japan

## Abstract

Argonaute-mediated RNA slicing is an ancient genome-defense mechanism linked to transposon repression. Although RNAi is no longer a major repeat-control pathway in mammals, AGO2 has retained catalytic activity, and this activity is essential for postnatal viability. The physiological targets that explain this requirement have remained unknown. Here we show that mammalian AGO2 slicing is required to restrain *Rtl1*, an imprinted domesticated retrotransposon whose cleavage is directed by miRNAs from the *miR-433∼127* cluster. Loss of AGO2 catalysis derepresses *Rtl1* and causes endothelial defects and lethal neonatal muscle failure. Mechanistically, RTL1 is an oligomerization-prone retrotransposon-derived protein whose excess expression in muscle induces a non-aggregate proteostasis-stress state characterized by increased proteasome-dependent activity, reduced nascent protein synthesis, and depletion of mitochondrial, calcium-handling, and contractile gene programs. Thus, an essential function of mammalian AGO2 catalysis is to restrain a domesticated transposon-derived protein whose uncontrolled expression compromises endothelial and skeletal muscle function. These findings reveal how an ancestral transposon–Argonaute regulatory interaction has been repurposed to support mammalian development and survival.
