## Supplementary Table 1 for "AGO2 slicing restrains RTL1 to prevent vascular defects and lethal neonatal muscle failure"

Supplementyary Table 1. List of deregulated miRNAs in Ago2 catalytic mutant placentas
miRNA	Total.counts	Geometric.mean	pvalue	FDR	ratio	log2ratio	foldChange	RPM	targetScan_predictions
mmu-miR-2137	3779.02307	448.0966539	0.000649745	0.007232407	0.23617516	-2.082070856	-4.23414553	33.46914904	184Êtranscripts
mmu-miR-6239	91653.60924	11574.09627	7.67E-06	0.000164298	0.247274986	-2.015811787	-4.044080701	864.4901711	447Êtranscripts
mmu-miR-451a	89715.62669	13540.23427	3.81E-18	5.18E-16	0.410490073	-1.284580761	-2.436112504	1011.344572	23Êtranscripts
mmu-miR-485-3p	94968.63692	14647.73895	6.49E-09	3.39E-07	2.082776149	1.058507791	2.082776149	1094.066099	316Êtranscripts
mmu-miR-493-3p	7552.277583	1167.255389	1.27E-13	8.60E-12	2.173565147	1.120063337	2.173565147	87.18441486	114Êtranscripts
mmu-miR-1981-3p	14381.73288	2183.892612	2.68E-14	2.02E-12	2.343093709	1.228414654	2.343093709	163.1188867	1944Êtranscripts
mmu-miR-666-5p	28083.45731	4122.549156	2.74E-23	4.65E-21	2.767078931	1.468363797	2.767078931	307.9206482	684Êtranscripts
mmu-miR-146a-5p	298430.3604	43460.83202	4.34E-25	9.83E-23	2.856808073	1.514404116	2.856808073	3246.168101	198Êtranscripts
mmu-miR-3544-5p	3971.750531	571.6385595	6.27E-17	5.33E-15	2.912138432	1.542078937	2.912138432	42.69671728	3691Êtranscripts
mmu-miR-299a-3p	81188.23448	11216.6679	2.79E-13	1.72E-11	3.172554862	1.665645112	3.172554862	837.7932002	90Êtranscripts
mmu-miR-335-3p	1585567.539	224504.0617	1.15E-31	3.89E-29	3.201299712	1.678657751	3.201299712	16768.61417	4701Êtranscripts
mmu-miR-139-3p	6290.403622	844.2039685	2.73E-17	3.09E-15	3.625288254	1.858095711	3.625288254	63.05512035	2368Êtranscripts
