## Supplementary Table for "AGO2 slicing restrains RTL1 to prevent vascular defects and lethal neonatal muscle failure"

### Sheet: Sheet1
Feature		% of Kagami-Ogata Syndrome patients with feature	Comment	Ago2D598A/D598A mice
pregnancy and delivery	Polyhydramnios	> 95%		not accessed
	Placentomegaly	~85%	Placenta size >120% of normal
Development & cognition	Developmental delay	> 95%	Moderate to severe	not accessed
	Intellectual disability	1		not accessed
Nutrition & growth	Feeding difficulty	>95%		no milk present in stomach of P0 pups, suggesting feeding dificultites
	Prenatal overgrowth	>50%	Birth length &/or weight >2 SD above mean	not observed
	Postnatal growth deficiency	~35%	Height &/or weight >2 SD below mean	mutant animals are smaller than controls, although difference not refected in weight
Craniofacial features	Full cheeks & prominent & deep philtrum (most common & specific features)	>90%-95%	Additional features incl frontal bossing, hirsute forehead, blepharophimosis, depressed nasal bridge, anteverted nares, puckered (somewhat narrow & tented) lips, micrognathia, & short, webbed neck	not accessed
Skeletal abnormalities	Small bell-shaped thorax	1		not observed
	Coat-hanger appearance of ribs	1		not observed
	Joint contractures	60%-65%		not observed
	Kyphoscoliosis	~40%		not observed
	Coxa valga	~33%		not accessed
Respiratory	respiratory failure	0.9	Because of the thoracic anomalies, mechanical ventilation with oxygen has been required in more than 90% of individuals, with a median duration of one month	all animals die with sign of respiratory distress. Respiratory distress maybe related to abnormalities in abdominal muscles including diaphragm
	Laryngomalacia	~40%		not accessed
Abdominal wall defects	Diastasis recti	65%-70%		92% of animals have omphalocele. Abnormal abdominal muscles in all mutants analysed by microCT
	Omphalocele	~30%
Premature death		0.25		100% of animals die neonataly
Other features	Cardiac disease	0.25		no heart problems, but evidence of vasculature dysfunction in all mutants
	Hepatoblastoma	5%-10%		not accessed
Note: human data from Kagami et al, 2015 (PMID: 25689926)
